# Extracellular sodium regulates fibroblast growth factor 23 (FGF23) formation

**DOI:** 10.1101/2023.06.23.546282

**Authors:** Zsuzsa Radvanyi, Eun Jin Yoo, Palanivel Kandasamy, Adrian Salas-Bastos, Sophie Monnerat, Julie Refardt, Mirjam Christ-Crain, Himeka Hayashi, Yasuhiko Kondo, Jonathan Jantsch, Isabel Rubio-Aliaga, Lukas Sommer, Carsten A. Wagner, Matthias A. Hediger, Hyug Moo Kwon, Johannes Loffing, Ganesh Pathare

## Abstract

Fibroblast growth factor-23 (FGF23) is a bone-derived hormone that has recently received much attention due to its association with the progression of chronic kidney disease, cardiovascular disease, and associated mortality. Extracellular sodium concentration ([Na^+^]) plays a significant role in bone metabolism. Hyponatremia (low serum [Na^+^]) has recently been shown to be independently associated with FGF23 levels in patients with chronic systolic heart failure. However, nothing is known about the direct impact of [Na^+^] on FGF23 production. Here, we show that an elevated [Na^+^] (+20 mM) suppressed FGF23 formation, whereas low [Na^+^] (−20 mM) increased FGF23 synthesis in the osteoblast-like cell line UMR-106. Similar bidirectional changes in FGF23 abundance were observed when osmolality was altered by mannitol but not by urea, suggesting a role of tonicity in FGF23 formation. Moreover, these changes in FGF23 were inversely proportional to the expression of NFAT5 (nuclear factor of activated T cells-5), a transcription factor responsible for tonicity-mediated cellular adaptations. On the other hand, arginine vasopressin (AVP), which is often responsible for hyponatremia, did not affect FGF23 production. Next, comprehensive and unbiased RNA-seq analysis of UMR-106 cells exposed to low vs. high [Na^+^] revealed several novel genes involved in cellular adaptation to altered tonicity. Additional analysis of cells with Crisp-Cas9 mediated NFAT5 deletion indicated that NFAT5 controls numerous genes associated with FGF23 synthesis, thereby confirming its role in [Na^+^]-mediated FGF23 regulation. In line with these in vitro observations, we found that human hyponatremia patients have higher FGF23 levels. Our results suggest that [Na^+^] is a critical regulator of FGF23 synthesis.

**SIGNIFICANCE STATEMENT:** Fibroblast growth factor 23 (FGF23) is a bone-derived hormone that controls phosphate and vitamin D metabolism. Excess FGF23 is postulated to cause left ventricular hypertrophy, while FGF23 deficiency reduces life span and mimics age-related diseases in mice. FGF23 is also a potential biomarker for chronic kidney disease and cardiovascular disorders, but its role in disease progression is unclear. Therefore, it is important to explore the regulation of FGF23 production, which is incompletely understood. Our paper identifies extracellular-sodium-NFAT5 signaling as a key regulator of FGF23 formation.
