## Supplementary material for "Extracellular sodium regulates fibroblast growth factor 23 (FGF23) formation": SI_Dataset S4.GO genes

### Sheet: Sheet1
	gene_name	GO_Term
1	Chst12	glycoprotein metabolic process
2	Bmp2	glycoprotein metabolic process
3	B3gnt2	glycoprotein metabolic process
4	Ext1	glycoprotein metabolic process
5	Il15	glycoprotein metabolic process
6	Gxylt2	glycoprotein metabolic process
7	Man2a2	glycoprotein metabolic process
8	Gcnt1	glycoprotein metabolic process
9	Fbxo2	glycoprotein metabolic process
10	Ctnnb1	glycoprotein metabolic process
11	Pomk	glycoprotein metabolic process
12	Fkrp	glycoprotein metabolic process
13	Manba	glycoprotein metabolic process
14	B4galt5	glycoprotein metabolic process
15	Vcp	glycoprotein metabolic process
16	Gcnt2	glycoprotein metabolic process
17	Gfpt1	glycoprotein metabolic process
18	Slc35d1	glycoprotein metabolic process
19	Alg14	glycoprotein metabolic process
20	Hs6st1	glycoprotein metabolic process
21	Cant1	glycoprotein metabolic process
22	Ddost	glycoprotein metabolic process
23	Tmtc3	glycoprotein metabolic process
24	Sdf2	glycoprotein metabolic process
25	Extl3	glycoprotein metabolic process
26	Ncstn	glycoprotein metabolic process
27	LOC100363782	glycoprotein metabolic process
28	St3gal6	glycoprotein metabolic process
29	Fut11	glycoprotein metabolic process
30	Npc1	glycoprotein metabolic process
31	B3gat3	glycoprotein metabolic process
32	Rab1a	glycoprotein metabolic process
33	C1galt1c1	glycoprotein metabolic process
34	Ost4	glycoprotein metabolic process
35	St6galnac6	glycoprotein metabolic process
36	Fut8	glycoprotein metabolic process
37	Ppard	glycoprotein metabolic process
38	Chp1	glycoprotein metabolic process
39	Large	glycoprotein metabolic process
40	Plod3	glycoprotein metabolic process
41	Ganab	glycoprotein metabolic process
42	Ube2g2	glycoprotein metabolic process
43	Ndst1	glycoprotein metabolic process
44	Park7	glycoprotein metabolic process
45	St6gal1	glycoprotein metabolic process
46	Bgn	glycoprotein metabolic process
47	Poglut1	glycoprotein metabolic process
48	AABR07007000.1	glycoprotein metabolic process
49	Hs2st1	glycoprotein metabolic process
50	Man1a1	glycoprotein metabolic process
51	Galnt2	glycoprotein metabolic process
52	Chst11	glycoprotein metabolic process
53	Ramp1	glycoprotein metabolic process
54	Chmp2b	virion assembly
55	Chmp5	virion assembly
56	Ddx6	virion assembly
57	AABR07054370.1	virion assembly
58	LOC100363782	virion assembly
59	Rab1a	virion assembly
60	Chmp2a	virion assembly
61	Mvb12a	virion assembly
62	Pdcd6ip	virion assembly
63	Rab43	virion assembly
64	Chst12	aminoglycan biosynthetic process
65	B3gnt2	aminoglycan biosynthetic process
66	Ext1	aminoglycan biosynthetic process
67	Tgfb1	aminoglycan biosynthetic process
68	Nfkb1	aminoglycan biosynthetic process
69	Hexa	aminoglycan biosynthetic process
70	B4galt5	aminoglycan biosynthetic process
71	Slc35d1	aminoglycan biosynthetic process
72	Has2	aminoglycan biosynthetic process
73	Extl3	aminoglycan biosynthetic process
74	B3gat3	aminoglycan biosynthetic process
75	Ccnd3	aminoglycan biosynthetic process
76	Ndst1	aminoglycan biosynthetic process
77	Has1	aminoglycan biosynthetic process
78	Chst11	aminoglycan biosynthetic process
79	Chst12	aminoglycan metabolic process
80	B3gnt2	aminoglycan metabolic process
81	Ext1	aminoglycan metabolic process
82	Il15	aminoglycan metabolic process
83	Tgfb1	aminoglycan metabolic process
84	Nfkb1	aminoglycan metabolic process
85	Hexa	aminoglycan metabolic process
86	B4galt5	aminoglycan metabolic process
87	Akt1	aminoglycan metabolic process
88	Slc35d1	aminoglycan metabolic process
89	Has2	aminoglycan metabolic process
90	Extl3	aminoglycan metabolic process
91	B3gat3	aminoglycan metabolic process
92	Ccnd3	aminoglycan metabolic process
93	Ndst1	aminoglycan metabolic process
94	Bgn	aminoglycan metabolic process
95	Ctbs	aminoglycan metabolic process
96	Hs2st1	aminoglycan metabolic process
97	Has1	aminoglycan metabolic process
98	Chst11	aminoglycan metabolic process
99	Adgrv1	ossification
100	Col13a1	ossification
101	Spp1	ossification
102	LOC100910454	ossification
103	Col11a2	ossification
104	Alpl	ossification
105	Bmp2	ossification
106	Thra	ossification
107	Ext1	ossification
108	Mmp13	ossification
109	Smad6	ossification
110	Tgfb1	ossification
111	Fgfr3	ossification
112	Ift80	ossification
113	Id2	ossification
114	Lgr4	ossification
115	Lrp5	ossification
116	Phex	ossification
117	Tmsb4x	ossification
118	Cthrc1	ossification
119	Ctnnb1	ossification
120	Csf1	ossification
121	Gja1	ossification
122	Gnas	ossification
123	Akt1	ossification
124	Sox9	ossification
125	Fbn2	ossification
126	Nog	ossification
127	Mef2d	ossification
128	Tgfb2	ossification
129	Creb3l1	ossification
130	Srgn	ossification
131	Mtss1	ossification
132	Igf2	ossification
133	Axin2	ossification
134	Cd276	ossification
135	Duox2	ossification
136	Slc8a1	ossification
137	Rassf2	ossification
138	P3h1	ossification
139	Hdac8	ossification
140	Mmp9	ossification
141	Fbxl15	ossification
142	Zbtb16	ossification
143	Gpld1	ossification
144	Hand2	ossification
145	Sun1	ossification
146	AABR07007000.1	ossification
147	Mia3	ossification
148	Prkd1	ossification
149	Atraid	ossification
150	Col1a2	ossification
151	Mir23a	ossification
152	Hist1h4b	ossification
153	Pacs2	autophagy
154	Fis1	autophagy
155	Bnip3l	autophagy
156	Arsa	autophagy
157	Rnf5	autophagy
158	Vcp	autophagy
159	Trim65	autophagy
160	LOC100911485	autophagy
161	Sesn1	autophagy
162	Map1lc3b	autophagy
163	Gabarapl1	autophagy
164	Sirt2	autophagy
165	Akt1	autophagy
166	Dhrsx	autophagy
167	Pip4k2c	autophagy
168	Atg7	autophagy
169	Lamp2	autophagy
170	Arsb	autophagy
171	Atp6v0a1	autophagy
172	Rraga	autophagy
173	AABR07054370.1	autophagy
174	Tmem41b	autophagy
175	Foxo3	autophagy
176	LOC100363782	autophagy
177	Bnip3	autophagy
178	Gabarap	autophagy
179	Npc1	autophagy
180	Rab1a	autophagy
181	Tmbim6	autophagy
182	Trim17	autophagy
183	Fam134b	autophagy
184	Tollip	autophagy
185	Eif2ak4	autophagy
186	Phf23	autophagy
187	Vps13d	autophagy
188	Foxo1	autophagy
189	Lepr	autophagy
190	Trim8	autophagy
191	Nupr1	autophagy
192	Optn	autophagy
193	Park7	autophagy
194	Vps33a	autophagy
195	Pik3r2	autophagy
196	Wdr45	autophagy
197	Rab7a	autophagy
198	Rab23	autophagy
199	Prkd1	autophagy
200	Eif4g1	autophagy
201	Cdkn2a	autophagy
202	Tpcn1	autophagy
203	1700021K19Rik	autophagy
204	Tbc1d25	autophagy
205	Epg5	autophagy
206	Pacs2	process utilizing autophagic mechanism
207	Fis1	process utilizing autophagic mechanism
208	Bnip3l	process utilizing autophagic mechanism
209	Arsa	process utilizing autophagic mechanism
210	Rnf5	process utilizing autophagic mechanism
211	Vcp	process utilizing autophagic mechanism
212	Trim65	process utilizing autophagic mechanism
213	LOC100911485	process utilizing autophagic mechanism
214	Sesn1	process utilizing autophagic mechanism
215	Map1lc3b	process utilizing autophagic mechanism
216	Gabarapl1	process utilizing autophagic mechanism
217	Sirt2	process utilizing autophagic mechanism
218	Akt1	process utilizing autophagic mechanism
219	Dhrsx	process utilizing autophagic mechanism
220	Pip4k2c	process utilizing autophagic mechanism
221	Atg7	process utilizing autophagic mechanism
222	Lamp2	process utilizing autophagic mechanism
223	Arsb	process utilizing autophagic mechanism
224	Atp6v0a1	process utilizing autophagic mechanism
225	Rraga	process utilizing autophagic mechanism
226	AABR07054370.1	process utilizing autophagic mechanism
227	Tmem41b	process utilizing autophagic mechanism
228	Foxo3	process utilizing autophagic mechanism
229	LOC100363782	process utilizing autophagic mechanism
230	Bnip3	process utilizing autophagic mechanism
231	Gabarap	process utilizing autophagic mechanism
232	Npc1	process utilizing autophagic mechanism
233	Rab1a	process utilizing autophagic mechanism
234	Tmbim6	process utilizing autophagic mechanism
235	Trim17	process utilizing autophagic mechanism
236	Fam134b	process utilizing autophagic mechanism
237	Tollip	process utilizing autophagic mechanism
238	Eif2ak4	process utilizing autophagic mechanism
239	Phf23	process utilizing autophagic mechanism
240	Vps13d	process utilizing autophagic mechanism
241	Foxo1	process utilizing autophagic mechanism
242	Lepr	process utilizing autophagic mechanism
243	Trim8	process utilizing autophagic mechanism
244	Nupr1	process utilizing autophagic mechanism
245	Optn	process utilizing autophagic mechanism
246	Park7	process utilizing autophagic mechanism
247	Vps33a	process utilizing autophagic mechanism
248	Pik3r2	process utilizing autophagic mechanism
249	Wdr45	process utilizing autophagic mechanism
250	Rab7a	process utilizing autophagic mechanism
251	Rab23	process utilizing autophagic mechanism
252	Prkd1	process utilizing autophagic mechanism
253	Eif4g1	process utilizing autophagic mechanism
254	Cdkn2a	process utilizing autophagic mechanism
255	Tpcn1	process utilizing autophagic mechanism
256	1700021K19Rik	process utilizing autophagic mechanism
257	Tbc1d25	process utilizing autophagic mechanism
258	Epg5	process utilizing autophagic mechanism
259	B3gnt2	glycosylation
260	Ext1	glycosylation
261	Il15	glycosylation
262	Gxylt2	glycosylation
263	Pomk	glycosylation
264	Fkrp	glycosylation
265	B4galt5	glycosylation
266	Vcp	glycosylation
267	Gcnt2	glycosylation
268	Gfpt1	glycosylation
269	Alg14	glycosylation
270	Fuom	glycosylation
271	Ddost	glycosylation
272	Tmtc3	glycosylation
273	Sdf2	glycosylation
274	Extl3	glycosylation
275	St3gal6	glycosylation
276	Fut11	glycosylation
277	Npc1	glycosylation
278	B3gat3	glycosylation
279	C1galt1c1	glycosylation
280	Pigv	glycosylation
281	Ost4	glycosylation
282	St6galnac6	glycosylation
283	Fut8	glycosylation
284	A3galt2	glycosylation
285	Chp1	glycosylation
286	Large	glycosylation
287	Plod3	glycosylation
288	Ube2g2	glycosylation
289	St6gal1	glycosylation
290	Poglut1	glycosylation
291	Galnt2	glycosylation
292	Ramp1	glycosylation
293	Gba2	glycosylation
294	Slc39a8	import into cell
295	Atp1b3	import into cell
296	Myo6	import into cell
297	Atp1a1	import into cell
298	Slc1a2	import into cell
299	Kcne2	import into cell
300	Slc9a2	import into cell
301	Slc12a1	import into cell
302	Synj1	import into cell
303	Slc39a6	import into cell
304	Sirt2	import into cell
305	Akt1	import into cell
306	Kcnj2	import into cell
307	Neurl1b	import into cell
308	Acsl3	import into cell
309	Thbs1	import into cell
310	Itga4	import into cell
311	Slc8a1	import into cell
312	Folr1	import into cell
313	Slc9a1	import into cell
314	Cln8	import into cell
315	Slc6a4	import into cell
316	Ap2b1	import into cell
317	Itgb3	import into cell
318	Slc27a4	import into cell
319	Slc19a1	import into cell
320	LOC688708	import into cell
321	Park7	import into cell
322	Numb	import into cell
323	Wnk4	import into cell
324	Atp4a	import into cell
325	2002-09-01	import into cell
326	Nfkbia	cytoplasmic sequestering of transcription factor
327	Thra	cytoplasmic sequestering of transcription factor
328	Pkd1	cytoplasmic sequestering of transcription factor
329	Tmsb4x	cytoplasmic sequestering of transcription factor
330	Keap1	cytoplasmic sequestering of transcription factor
331	Creb3	cytoplasmic sequestering of transcription factor
332	Pkd2	cytoplasmic sequestering of transcription factor
333	B3gnt2	polysaccharide metabolic process
334	Ext1	polysaccharide metabolic process
335	Tgfb1	polysaccharide metabolic process
336	Nfkb1	polysaccharide metabolic process
337	Ppp1r3b	polysaccharide metabolic process
338	Inpp5k	polysaccharide metabolic process
339	Manba	polysaccharide metabolic process
340	B4galt5	polysaccharide metabolic process
341	Gfpt1	polysaccharide metabolic process
342	Akt1	polysaccharide metabolic process
343	Gaa	polysaccharide metabolic process
344	Has2	polysaccharide metabolic process
345	Extl3	polysaccharide metabolic process
346	Igf2	polysaccharide metabolic process
347	Myc	polysaccharide metabolic process
348	Lepr	polysaccharide metabolic process
349	Ndst1	polysaccharide metabolic process
350	AABR07007000.1	polysaccharide metabolic process
351	Hs2st1	polysaccharide metabolic process
352	Has1	polysaccharide metabolic process
353	Ppp1r2	polysaccharide metabolic process
354	Spp1	response to fluid shear stress
355	Mmp13	response to fluid shear stress
356	Smad6	response to fluid shear stress
357	Tgfb1	response to fluid shear stress
358	Pkd1	response to fluid shear stress
359	Gja1	response to fluid shear stress
360	Akt1	response to fluid shear stress
361	Has2	response to fluid shear stress
362	Tgfb2	response to fluid shear stress
363	Smad7	response to fluid shear stress
364	Mtss1	response to fluid shear stress
365	Pkd2	response to fluid shear stress
366	Crispld2	extracellular matrix organization
367	Aplp2	extracellular matrix organization
368	Col13a1	extracellular matrix organization
369	Col6a1	extracellular matrix organization
370	Col11a2	extracellular matrix organization
371	Apbb1	extracellular matrix organization
372	Colgalt1	extracellular matrix organization
373	Mmp13	extracellular matrix organization
374	Ccdc80	extracellular matrix organization
375	Adamts9	extracellular matrix organization
376	Emilin1	extracellular matrix organization
377	Tgfb1	extracellular matrix organization
378	Aplp1	extracellular matrix organization
379	Loxl4	extracellular matrix organization
380	Myo1e	extracellular matrix organization
381	P4ha1	extracellular matrix organization
382	Antxr1	extracellular matrix organization
383	Reck	extracellular matrix organization
384	Myh11	extracellular matrix organization
385	Nfkb2	extracellular matrix organization
386	Sox9	extracellular matrix organization
387	Has2	extracellular matrix organization
388	Col14a1	extracellular matrix organization
389	Tgfb2	extracellular matrix organization
390	Creb3l1	extracellular matrix organization
391	Rxfp1	extracellular matrix organization
392	Fermt1	extracellular matrix organization
393	Clasp1	extracellular matrix organization
394	P3h1	extracellular matrix organization
395	Itgb3	extracellular matrix organization
396	Adamtsl4	extracellular matrix organization
397	Plod3	extracellular matrix organization
398	Mmp9	extracellular matrix organization
399	Has1	extracellular matrix organization
400	Mia3	extracellular matrix organization
401	Spint2	extracellular matrix organization
402	Adamts2	extracellular matrix organization
403	Col1a2	extracellular matrix organization
404	Crispld2	extracellular structure organization
405	Aplp2	extracellular structure organization
406	Col13a1	extracellular structure organization
407	Col6a1	extracellular structure organization
408	Col11a2	extracellular structure organization
409	Apbb1	extracellular structure organization
410	Colgalt1	extracellular structure organization
411	Mmp13	extracellular structure organization
412	Ccdc80	extracellular structure organization
413	Adamts9	extracellular structure organization
414	Emilin1	extracellular structure organization
415	Tgfb1	extracellular structure organization
416	Aplp1	extracellular structure organization
417	Loxl4	extracellular structure organization
418	Myo1e	extracellular structure organization
419	P4ha1	extracellular structure organization
420	Antxr1	extracellular structure organization
421	Reck	extracellular structure organization
422	Myh11	extracellular structure organization
423	Nfkb2	extracellular structure organization
424	Sox9	extracellular structure organization
425	Has2	extracellular structure organization
426	Col14a1	extracellular structure organization
427	Tgfb2	extracellular structure organization
428	Creb3l1	extracellular structure organization
429	Rxfp1	extracellular structure organization
430	Fermt1	extracellular structure organization
431	Clasp1	extracellular structure organization
432	P3h1	extracellular structure organization
433	Itgb3	extracellular structure organization
434	Adamtsl4	extracellular structure organization
435	Plod3	extracellular structure organization
436	Mmp9	extracellular structure organization
437	Has1	extracellular structure organization
438	Mia3	extracellular structure organization
439	Spint2	extracellular structure organization
440	Adamts2	extracellular structure organization
441	Col1a2	extracellular structure organization
442	Adgrv1	bone mineralization
443	Bmp2	bone mineralization
444	Mmp13	bone mineralization
445	Tgfb1	bone mineralization
446	Fgfr3	bone mineralization
447	Lgr4	bone mineralization
448	Phex	bone mineralization
449	Gja1	bone mineralization
450	Sox9	bone mineralization
451	Fbn2	bone mineralization
452	Srgn	bone mineralization
453	Mtss1	bone mineralization
454	Axin2	bone mineralization
455	Cd276	bone mineralization
456	Duox2	bone mineralization
457	Slc8a1	bone mineralization
458	Fbxl15	bone mineralization
459	AABR07007000.1	bone mineralization
460	Mia3	bone mineralization
461	Atraid	bone mineralization
462	Col1a2	bone mineralization
463	Nfkbia	maintenance of location
464	Hk1	maintenance of location
465	Thra	maintenance of location
466	Tgfb1	maintenance of location
467	Hexa	maintenance of location
468	Rasa3	maintenance of location
469	Pkd1	maintenance of location
470	Tmsb4x	maintenance of location
471	Keap1	maintenance of location
472	Os9	maintenance of location
473	Sun2	maintenance of location
474	Fto	maintenance of location
475	Ehd1	maintenance of location
476	Akt1	maintenance of location
477	Gaa	maintenance of location
478	Fbn2	maintenance of location
479	Tgfb2	maintenance of location
480	Srgn	maintenance of location
481	Trdn	maintenance of location
482	Abhd5	maintenance of location
483	Scarb1	maintenance of location
484	Dbi	maintenance of location
485	Pde4d	maintenance of location
486	Slc8a1	maintenance of location
487	Akap6	maintenance of location
488	Ryr3	maintenance of location
489	Itgb3	maintenance of location
490	Creb3	maintenance of location
491	Myeov2	maintenance of location
492	Ppard	maintenance of location
493	Vps13d	maintenance of location
494	Asph	maintenance of location
495	Twf1	maintenance of location
496	Camk2d	maintenance of location
497	Pkd2	maintenance of location
498	Park7	maintenance of location
499	Htr2a	maintenance of location
500	Sun1	maintenance of location
501	Prkd1	maintenance of location
502	Tpcn1	maintenance of location
503	Plcb2	maintenance of location
504	Fbxo32	cardiac muscle hypertrophy
505	Ppp3ca	cardiac muscle hypertrophy
506	Atp2b4	cardiac muscle hypertrophy
507	G6pdx	cardiac muscle hypertrophy
508	Pdlim5	cardiac muscle hypertrophy
509	Myocd	cardiac muscle hypertrophy
510	Col14a1	cardiac muscle hypertrophy
511	Foxp1	cardiac muscle hypertrophy
512	Hdac2	cardiac muscle hypertrophy
513	Fdps	cardiac muscle hypertrophy
514	Slc9a1	cardiac muscle hypertrophy
515	Akap6	cardiac muscle hypertrophy
516	Twf1	cardiac muscle hypertrophy
517	Foxo1	cardiac muscle hypertrophy
518	Camk2d	cardiac muscle hypertrophy
519	Camta2	cardiac muscle hypertrophy
520	Pde5a	cardiac muscle hypertrophy
521	Hand2	cardiac muscle hypertrophy
522	Pak2	cardiac muscle hypertrophy
523	B3gnt2	cellular polysaccharide metabolic process
524	Ext1	cellular polysaccharide metabolic process
525	Ppp1r3b	cellular polysaccharide metabolic process
526	Inpp5k	cellular polysaccharide metabolic process
527	Manba	cellular polysaccharide metabolic process
528	B4galt5	cellular polysaccharide metabolic process
529	Gfpt1	cellular polysaccharide metabolic process
530	Akt1	cellular polysaccharide metabolic process
531	Gaa	cellular polysaccharide metabolic process
532	Has2	cellular polysaccharide metabolic process
533	Extl3	cellular polysaccharide metabolic process
534	Igf2	cellular polysaccharide metabolic process
535	Myc	cellular polysaccharide metabolic process
536	Lepr	cellular polysaccharide metabolic process
537	Ndst1	cellular polysaccharide metabolic process
538	AABR07007000.1	cellular polysaccharide metabolic process
539	Hs2st1	cellular polysaccharide metabolic process
540	Has1	cellular polysaccharide metabolic process
541	Ppp1r2	cellular polysaccharide metabolic process
542	B3gnt2	macromolecule glycosylation
543	Ext1	macromolecule glycosylation
544	Il15	macromolecule glycosylation
545	Gxylt2	macromolecule glycosylation
546	Pomk	macromolecule glycosylation
547	Fkrp	macromolecule glycosylation
548	B4galt5	macromolecule glycosylation
549	Vcp	macromolecule glycosylation
550	Gcnt2	macromolecule glycosylation
551	Gfpt1	macromolecule glycosylation
552	Alg14	macromolecule glycosylation
553	Ddost	macromolecule glycosylation
554	Tmtc3	macromolecule glycosylation
555	Sdf2	macromolecule glycosylation
556	Extl3	macromolecule glycosylation
557	St3gal6	macromolecule glycosylation
558	Fut11	macromolecule glycosylation
559	Npc1	macromolecule glycosylation
560	B3gat3	macromolecule glycosylation
561	C1galt1c1	macromolecule glycosylation
562	Ost4	macromolecule glycosylation
563	St6galnac6	macromolecule glycosylation
564	Fut8	macromolecule glycosylation
565	Chp1	macromolecule glycosylation
566	Large	macromolecule glycosylation
567	Plod3	macromolecule glycosylation
568	Ube2g2	macromolecule glycosylation
569	St6gal1	macromolecule glycosylation
570	Poglut1	macromolecule glycosylation
571	Galnt2	macromolecule glycosylation
572	Ramp1	macromolecule glycosylation
573	Chmp2b	mitotic cytokinetic process
574	Chmp5	mitotic cytokinetic process
575	AABR07054370.1	mitotic cytokinetic process
576	Klhdc8b	mitotic cytokinetic process
577	Chmp4c	mitotic cytokinetic process
578	Arf1	mitotic cytokinetic process
579	Chmp2a	mitotic cytokinetic process
580	Pdcd6ip	mitotic cytokinetic process
